# The long non-coding RNA *lnc-HLX-2-7* is oncogenic in group 3 medulloblastomas

**DOI:** 10.1101/2020.06.08.140251

**Authors:** Keisuke Katsushima, Bongyong Lee, Haritha Kunhiraman, Cuncong Zhong, Rabi Murath, Jun Ying, Ben Liu, Alexandra Garancher, Ignacio Gonzalez-Gomez, Hector L. Monforte, Stacie Stapleton, Rajeev Vibhakar, Chetan Bettegowda, Robert J. Wechsler-Reya, George Jallo, Eric Raabe, Charles G. Eberhart, Ranjan J. Perera

**Author notes:** **Correspondence to:** Ranjan J. Perera, PhD, Department of Oncology, Sidney Kimmel Comprehensive Cancer Center, School of Medicine, Johns Hopkins University, 1650 Orleans St., Baltimore, MD 21231. **Authorship statement:** K.K, B.L, and R.J.P designed the study. K.K, B.L, and H.K, performed the experimental work. C.Z., B.L., R.M., and J.Y. performed data analyses. C.G.E., E.R., C.B., S.S., G.J., A.G., I.G., H.L.M., R.V., and R.W. provided cell lines, patient samples, TMAs, FFPE sections, and PDXs for the study. K.K., R.J.P., E.R., and C.G.E. wrote the main draft of the text. All authors revised and approved the final version of the manuscript.

## Abstract

**Background:** Medulloblastoma (MB) is an aggressive brain tumor that predominantly affects children. Recent high-throughput sequencing studies suggest that the non-coding RNA genome, in particular long non-coding RNAs (lncRNAs), contributes to MB sub-grouping. Here we report the identification of a novel lncRNA, *lnc-HLX-2-7*, as a potential molecular marker and therapeutic target in group 3 MBs.

**Methods:** Publicly available RNA sequencing (RNA-seq) data from 175 MB patients were interrogated to identify lncRNAs that differentiate between MB subgroups. After characterizing a subset of differentially expressed lncRNAs *in vitro* and *in vivo*, the group 3-enriched lncRNA *lnc-HLX2-7* was deleted by CRISPR/Cas9 in the MB cell line D425 Med. Intracranially injected tumors were further characterized by bulk and single-cell RNA-sequencing.

**Results:** *lnc-HLX-2-7* is highly upregulated in group 3 MB cell lines, patient-derived xenografts, and primary MBs compared to other MB sub-groups as assessed by qRT-PCR, RNA-seq, and RNA fluorescence *in situ* hybridization (FISH). Depletion of *lnc-HLX-2-7* with antisense oligonucleotides or CRISPR/Cas9 significantly reduced cell proliferation and 3D colony formation and induced apoptosis. *lnc-HLX-2-7-deleted* D425 Med cells injected into mouse cerebella produced smaller tumors than those derived from parental cells. Pathway analysis revealed that *lnc-HLX2-7* modulated oxidative phosphorylation, mitochondrial dysfunction, and sirtuin signaling pathways. The *MYC* oncogene regulated *lnc-HLX-2-7*, and the small molecule BET-bromodomain (BRD4) inhibitor JQ1 reduced *lnc-HLX2-7* expression.

**Conclusions:** *lnc-HLX-2-7* is oncogenic in MB and represents a promising novel molecular marker and a potential therapeutic target in group 3 MBs in children.

**Key points:**

- *lnc-HLX-2-7* is highly upregulated in group 3 medulloblastomas compared to other sub-groups.
- *In vitro* and *in vivo* studies strongly support an oncogenic role for *lnc-HLX2-7* in group 3 medulloblastoma.
- *lnc-HLX-2-7* may be a novel biomarker and a potential therapeutic target in group 3 medulloblastoma.

**Importance of the study:** Group 3 medulloblastomas are associated with poor clinical outcomes, are difficult to subtype clinically, and their biology is poorly understood. In an effort to address these problems, we identified a group 3-specific long non-coding RNA, *lnc-HLX-2-7*, in an *in silico* analysis of 175 medulloblastomas and confirmed its expression in group 3 medulloblastoma cell lines, patient-derived xenografts, and FFPE samples. CRISPR/Cas9 deletion and antisense oligonucleotide knockdown of *lnc-HLX-2-7* significantly reduced cell growth and 3D colony formation and induced apoptosis. Deletion of *lnc-HLX-2-7* in cells injected into mouse cerebellums reduced tumor growth compared to parental cells, and RNA sequencing of these tumors revealed *lnc-HLX-2-7*-associated modulation of cell viability and cell death signaling pathways. The oncogene *MYC* regulates *lnc-HLX-2-7*, and its expression can be controlled by the BET-bromodomain (BRD4) inhibitor JQ1. *lnc-HLX-2-7* is a candidate biomarker and a potential therapeutic target in group 3 medulloblastomas in children.
