## Supplementary table 1 for "The long non-coding RNA *lnc-HLX-2-7* is oncogenic in group 3 medulloblastomas"

### Sheet: Sheet1
Supplementary Table 1. List of MB cases with clinical features analysed in RNA-FISH
Tissue Diagnosis ID	Subgroup	Historogy	Age	Sex	Overall Survival to Last Visit
18828	SHH	Nodular MB	9	M	16
18830	Group 4	Classic MB	12	M	37
18831	SHH	Nodular MB	3	M	72
18834	SHH	Nodular MB	20	M	200
18837	SHH	Nodular MB	6	M	25
18838	SHH	Nodular MB	2	F	215
18840	SHH	Nodular MB	12	F	34
18841	Group 4	Nod MB with Anap	2	M	21
18842	Unknown	MB	11	F	101
18843	Group 3	Mod A	12	F	Unknown
18844	Unknown	Classic MB	5	F	8
18845	Unknown	Classic MB	16	F	58
18846	SHH	Sev A		M	28
18847	SHH	Nodular MB	1	M	Unknown
18850	Unknown	PNET/Pineoblastoma	21	F	46
18851	Group 3	LC MB	9	M	9
18852	SHH	Classic MB	22	M	Unknown
18853	Unknown	AT/RT	8	M	1M
18854	Unknown	AT/RT	8M	F	4
18855	Unknown	AT/RT	11M	M	1M
18856	SHH	Nodular MB	11	M	109
18857	Unknown	Medulloblastoma	11	F	Unknown
18858	Unknown	PNET	3	F	1M
18859	Group 4	MB	2	F	27
18860	Unknown	Anaplastic MB	8	F	27
18861	SHH	Classic MB	8	F	123
18862	Group 4	MB	10	Unknown	Unknown
18863	Group 4	MB	5	M	198
18864	SHH	Desmoplastic MB	7	M	119
18865	Group 4	F Mod A	10	M	119
18866	Group 4	Classic MB	9	M	103
18867	Unknown	Mod A	18	M	84
18868	Group 4	Classic MB	15	M	118
18869	Group 4	MB	13	F	69
18870	Group 3	LC MB	5	M	10
18871	Group 4	Classic MB	13	F	121
18872	SHH	Nodular MB	11M	M	39
18873	SHH	Nodular MB	38	F	207
18874	Unknown	Mod A	9	M	170
18875	Unknown	Medulloepithelioma	1	F	1
18876	Unknown	Medulloepithelioma	1	F	19M
18877	SHH	MB	15	F	63
18878	unknown	Classic MB	6	F	18
18879	SHH	Classic MB	38	M	32M
18880	Group 4	F Mod A	5	F	35
18881	SHH	Classic MB	6	M	127
18882	Group 3	Classic MB	1	M	1M
18883	SHH	MB with desmoplasia	16	F	167
18884	SHH	Sev A with Nodules		M	12
18885	SHH	Classic MB	3	M	100
18886	Group 4	Sev A	6	F	147
18887	Group 4	Sev A		M	96
18888	Group 3	Sev A	18	M	12
18890	SHH	LC MB	2	M	47
18891	Group 4	F Mod A	6	F	37
18892	Group 3	Sev A	12	M	23
18893	SHH	Classic MB	38	M	12
18894	SHH	F Mod A	16	M	20
18895	SHH	Mod A		F	12
18896	Unknown	F Mod A	9	F	101
18897	Group 3	F Mod A	10	M	Unknown
18898	SHH	Nodular MB	29	F	28
18899	Unknown	Classic MB	12	F	183
18900	Unknown	PNET	10	F	55
18901	SHH	Mod A	31	F	10
18902	Group 3	Unknown	4	M	12
18903	Unknown	PNET	35	M	20
18904	unknown	MB met to mandible	9	M	19
18905	WNT	Mod A	9	F	187
18906	SHH	Classic MB	2	F	120
18907	Group 4	Classic MB	8	F	31
56510	Unknown	MB	11	F	101
61379	Group 3	Sev A	11	M	27
61380	Group 4	Mod A	32	F	60
61382	SHH	Unknown	55	F	9
61383	SHH	Nodular MB/MBEN	1	M	Unknown
61384	Unknown	MB	16	M	147
61386	Group 4	Nodular MB	28	M	25
61387	Unknown	Medulloepithelioma	5	M	22
61403	Unknown	PNET	1	M	34
