## Supplementary table 2 for "The long non-coding RNA *lnc-HLX-2-7* is oncogenic in group 3 medulloblastomas"

### Sheet: sheet1
Supplementary Table 2. Sequences of qRCR primers and RNA-FISH probe sets.
Primer sequences for qRT-PCR
Target gene	Primer sequence (5' to 3')
ACTB	Forward: cctggcattgccgacaggatg
	Reverse: ccgatccacacggagtacttgcg
lnc-HLX-2-7	Forward: gcttctctggcacatggact
	Reverse: gtccttcgtgagcacagcat
HLX	Forward: gcttctctggcacatggact
	Reverse: gtccttcgtgagcacagcat
MYC	Forward: aaaggcccccaaggtagtta
	Reverse: gcacaagagttccgtagctg
MYCN	Forward: ctaatactggccgcaaaagc
	Reverse: cataaggggtttgccatttg
PTGR1	Forward: cagacacaataccactgtctttgg
	Reverse: ctgcattaaccatcactgtttctc
FZD6	Forward: agactctctggggaacaggtc
	Reverse: ggccagtgtcagtaatatcactctt
TRPM3	Forward: aatacttcagagaaaaggatgatcg
	Reverse: gagtgctctctctcgttgacttc
NAMPT	Forward: aaaagggccgattatctttacatag
	Reverse: ccattcttgaagacagtatggagaa
NRBP2	Forward: aggacgagagcgacatcct
	Reverse: ggctaggaaggtgctctgaag
NBAT1	Forward: gtttatccatcttcagctccactct
	Reverse: tctgtgggtttcagtttcttcat
CCNG2	Forward: caacagctactatagtgttcctgagc
	Reverse: tctcctctccacaactcatatcttc
ELK4	Forward: gcaagaacaagcctaacatgaatta
	Reverse: acacaaacttctgaccattcacttt
CDKN2C	Forward: ttgcaaaataatgtaaacgtcaatg
	Reverse: ttagcacctctaagtagcagtctcc
CDK6	Forward: caaccaattgagaagtttgtaacag
	Reverse: ggcactgtaggcagatattctttt
Primer sequences for ChIP-qPCR
Target gene	Primer sequence (5' to 3')
HLX-2KB	Forward: ttatttcttaagagagagggtgagg
	Reverse: aatttgactgcaaacatttagacct
HLX-TSS	Forward: tacgcagagtagcaagaagcact
	Reverse: tggaggggaattaggaacaag
E-box	Forward: taataaacaaaaccgcctagatgag
	Reverse: aaaggctttacataaatcggcttac
Sequences for RNA-FISH probe sets.
Target gene	Sequence (5' to 3')
lnc-HLX-2-7	ccagacataaactcgccaagc
	ccgcatgtgtccaggcac
	ggatccccataaatactgcaatg
	tctctatggtgcaaacactcacaa
	tggttaatgcttagtcaaatacttttt
	acaaacactgatctcttagctggaa
	caaccacctcagctattttgaatg
	gggaatactggctgtcctctcc
	cctaggaaactaataaacctcttttg
	gtctgtgtcaatttgtgacagcag
	acacatttctgttgttttaagtcactaa
	gagaagcagagaatgtagtgacacaa
	cagaagaagagtccatgtgcca
	ggaagacagaggaaaactggatg
	taccacacgcatgcttatgaga
	cctgggtggacgctaaatgc
MYC	cgttgaggggcatcgtcg
	catagttcctgttggtgaagctaa
	gcaccgagtcgtagtcgaggt
	cgtcgcagtagaaatacggct
	ctgctggtagaagttctcctcct
	gcagctcgctctgctgctg
	ggtgggcagcagctcgaa
	ctaggggacaggggcgg
	cgtaggagggcgagcagag
	ggagaagggtgtgaccgcaa
	tcaccatgtctcctcccagc
	ggtcgcagatgaaactctggt
	gatgaaggtctcgtcgtccg
	acagtcctggatgatgatgttttt
	aggggtcgatgcactctgag
	gggtaggggaagaccaccg
	cgaggcgcaggacttgg
	gagaaggcgctggagtcttg
	gcagagaatccgaggacgga
	ggaggactccgtcgaggaga
	ggtgggcggtgtctcctc
	tcctcagagtcgctgctggt
	gatttcttcctcatcttcttgttcc
	cctcttttccacagaaacaacatc
	accttttgccaggagcctg
	agcagaaggtgatccagactctg
	gaggtttgctgtggcctcc
	gaggaccagtgggctgtgag
	gtggagacgtggcacctctt
	gctgcgtagttgtgctgatgt
	ttccgagtggagggaggc
	ctcttggcagcaggatagtcc
	actctgacactgtccaacttgacc
	ggttgttgctgatctgtctcagg
	tggggctggtgcattttc
	cctcggtgtccgaggacc
	tgtgttcgcctcttgacattct
	tggcgctccaagacgttg
	ggacggacaggatgtatgctg
	tgagcttttgctcctctgctt
MYCN	gctcgctggactgagccct
	gaaggcatcgtttgaggatca
	acgtggggacgcctcg
	gggatgacactcttgagcgg
	tgcgacgctcactgtcctc
	gctccaggatgttgtggtttc
	tgagaaagctggaccgaaggt
	gcacgtggtccctgagcg
	ccttctcattctttaccaactccg
	aaaatgaccaccttggcgg
	ggacatactcagtggcctttttc
	cctcggcctggagggagt
	ttccagcaaaagctggtgct
	tcttgcctgcaatttttcctt
	attttctttagcaactgctgctg
	gcaagtccgagcgtgttca
	tgtccagttttgagaagcgtcta
	aaatgtgcaaagtggcagtgac
	aaagtaaaccaacattcttaatgtcaa
	tcgacaggggaccgatttg
	gcccacccagagccgaac
	ccccacactggtggtcctact
	tcaccaacgtttagcgctgt
	cccagaggctcccaaccg
	acacacaaggtgacttcaacagc
	tttctgttgtttggaaacttgga
	caccattttaaaaagaaggaatgac
	gtggcatctgctggaacttaag
	tatcaaatggcaaaccccttat
	cagaaatgttccccagggg
	ggcggatgtgtcaatggtattta
	tctcattacccaggatgtatacaaaa
	ggccgcaaaagccacc
	acttaggtatgaacttccagtctaatact
	gaagaaacaggctaggaaaaagg
	ccaaacatgaacaaatacattaacag
	ttgcatttacccagttctatgca
	cattttgaagaaattaaacacagaact
	tgctataagatgcagcactaaatatata
	ttttcataaacatgaggtatttcaaag
