## Supplementary table 3 for "The long non-coding RNA *lnc-HLX-2-7* is oncogenic in group 3 medulloblastomas"

### Sheet: TableS1
Supplementary Table 3. Top 50 differentially upregulated lncRNAs in Group 3 MB
Gene.ID	Fold Change (log2)	p-value
lnc-STAP1-13	12.3151	0.000106452
lnc-SLITRK1-1	12.2487	9.3581e-09
lnc-MYO3A-1	11.7062	6.46491e-06
lnc-AXIN1-1	10.4428	6.07696e-05
lnc-POU5F1B-5	10.3653	1.07657e-16
LINC02342	9.93386	1.70374e-09
lnc-PDGFA-17	9.88749	6.74683e-08
lnc-SERPINB3-3	9.76235	6.17477e-17
lnc-STAP1-2	9.62774	6.62763e-12
LINC01467	9.32075	2.09084e-20
lnc-IGLL1-4	9.29658	3.18893e-05
lnc-HLX-1	8.72561	7.11431e-22
lnc-SYT1-2	8.69915	5.22551e-10
lnc-SYK-13	8.4236	3.72543e-06
lnc-HLX-5	7.84506	1.29789e-14
lnc-NFATC1-1	7.68582	7.94057e-06
lnc-APBA2-9	7.64595	6.45104e-09
lnc-MAGEA12-3	7.5857	6.39223e-10
LINC02378	7.24644	2.89751e-06
lnc-PRSS1-1	7.0733	4.69879e-13
lnc-MGST1-7	6.81561	8.21394e-12
ESRG	6.74173	1.51287e-36
lnc-KIAA1210-1	6.54514	2.566e-06
lnc-PRSS1-7	6.51874	7.31743e-13
lnc-VCX-6	6.46187	1.22894e-06
lnc-ANXA1-3	6.42763	1.31725e-11
lnc-BARD1-1	6.40741	1.51579e-08
lnc-CSAG3-1	6.33199	2.28902e-10
lnc-EHF-1	6.24284	1.45613e-06
lnc-UTP23-12	6.23018	6.44417e-09
lnc-WRN-6	6.1788	1.97935e-07
lnc-WRN-5	6.14448	6.46732e-06
lnc-MYO3A-2	6.13829	3.63191e-06
lnc-DDX60L-3	6.09553	2.04182e-07
lnc-HLX-6	6.06725	1.36045e-23
LINC01501	6.03192	1.88832e-16
lnc-HLX-2	5.99808	7.50506e-11
lnc-FRG2C-5	5.98567	0.00078191
lnc-ALX1-2	5.93457	2.26826e-44
lnc-PLXNA2-3	5.93384	0.000382482
LINC02466	5.92526	4.15742e-06
lnc-RAB17-1	5.88266	4.40156e-12
lnc-PLA2G4A-5	5.88152	0.000308653
lnc-CCT8L2-1	5.84555	0.000135762
LINC01323	5.82265	2.55145e-06
lnc-BMP2-2	5.76033	8.91547e-06
lnc-WRN-3	5.75612	2.34366e-09
lnc-RMDN1-2	5.68792	2.9128e-05
lnc-SLC22A16-2	5.67778	1.76332e-32
LINC01324	5.6254	7.72083e-12
