## Supplementary table 4 for "The long non-coding RNA *lnc-HLX-2-7* is oncogenic in group 3 medulloblastomas"

### Sheet: Cluster0
Supplementary Table 4: List of cluter biomarkers
Gene	avg_logFC	p_val_adj
MTATP6P1	-0.844685	0
MT-RNR2	-0.925191	0
MT-RNR1	-0.958692	0
MT-ND1	-0.973858	0
MT-ND2	-1.0451	0
MT-ND3	-1.04958	0
MT-ND5	-1.07358	0
MT-ATP6	-1.33057	0
MT-CO3	-1.35746	0
MT-CO1	-1.44501	0
MT-CO2	-1.47692	0
MT-ND4	-1.49382	0
MT-CYB	-1.50037	0
MT-ND6	-1.64951	0
MT-ND4L	-0.715111	3.44e-269
CENPF	-0.478983	5.04e-228
AKAP9	-0.387413	3.28e-216
YWHAZ	-0.45527	1.33e-202
DST	-0.32067	2.46e-190
IGFBP2	-0.350213	2.08e-189
HSP90B1	-0.350657	9.1e-186
AC108925.1	-0.513123	8.45e-185
MTDH	-0.343135	2.05e-184
MSI2	-0.341208	4.63e-179
PRRC2C	-0.301276	1.42e-176
ATRX	-0.327077	4.21e-174
PRKDC	-0.288921	1.21e-171
GGCT	-0.281912	5.05e-164
ANP32E	-0.27388	1.1e-162
SFPQ	-0.254195	1.36e-161
ENAH	-0.261496	2.46e-158
GABPB1-AS1	-0.314325	1.58e-149
PABPC1	-0.365311	6.28e-145
HNRNPU	-0.279804	6.51e-145
TTN	-0.406516	3.73e-144
RPL23	0.31179	3.84e-141
LRRC75A	-0.562488	1.22e-140
GOLGA4	-0.250957	1.59e-138
CASC11	-0.292276	5.72e-132
DCT	-0.289807	3.63e-122
RO60	-0.256299	2.98e-120
RPLP2	0.28885	9.32e-107
MALAT1	-0.341946	1.11e-94
RPL9	0.252157	3.35e-77
RPL13A	0.291217	1.73e-72
RPL23A	0.330929	1.35e-71
GNGT1	0.350881	7.97e-61
RPL38	0.269738	1.51e-57
RPS11	0.304893	7.83e-57
TPT1	0.260518	4.86e-55
RPS16	0.268564	1.62e-53
RPL27A	0.310566	2.03e-52
FTH1	0.281873	2.78e-37
RPS3A	0.254235	4.94e-36
KRT10	0.269972	1.67e-35
EEF1B2	0.319598	2.55e-30
OCIAD2	0.269229	6.05e-28
RPS25	0.252204	5.61e-27
RPL26	0.284804	2.37e-15
FTL	0.380831	0.00228625

### Sheet: Cluster1
Supplementary Table 4: List of cluter biomarkers
Gene	avg_logFC	p_val_adj
MT-ND6	-1.38947	0
AC108925.1	-0.559445	2.99e-165
MTDH	-0.354281	2.24e-161
IGFBP2	-0.33552	8.17e-154
MSI2	-0.327609	3.34e-148
YWHAZ	-0.306369	3.51e-144
RPS8	-0.266888	1.5e-142
GABPB1-AS1	-0.391872	6.15e-138
MTATP6P1	-0.270326	4.73e-129
PRKDC	-0.284365	1.02e-128
NUCKS1	-0.263318	4.89e-127
HMGN1	-0.283896	1.47e-124
CDK6	-0.284021	9.32e-122
PNISR	-0.280636	5.71e-121
TTN	-0.314401	3.2e-119
PDC	-0.286488	4.26e-112
MT-RNR2	0.31916	1.81e-103
PABPC1	-0.261958	3.45e-92
CASC11	-0.287311	1.3e-90
MT-ATP6	-0.431763	8.94e-87
TOMM20	-0.272199	1.28e-86
MT-CO2	-0.488708	9.63e-84
RPL7	-0.293088	1.11e-83
MT-RNR1	0.35756	7.39e-82
MT-ND4	-0.420705	3.95e-81
MT-ND3	-0.268484	6.45e-54
MT-CYB	-0.301758	3.54e-42
MT-CO3	-0.252811	6.53e-35
EEF1B2	0.268919	3.48e-22
KRT10	0.257915	1.51e-17
FTL	0.27485	0.00458246
LRRC75A	0.882464	0.007567

### Sheet: Cluster2
Supplementary Table 4: List of cluter biomarkers
Gene	avg_logFC	p_val_adj
MT-ND6	1.07778	0
MT-CO2	0.80528	0
MT-ND4	0.773041	0
MT-ATP6	0.770745	0
MT-CYB	0.741609	0
MT-CO3	0.695849	0
MT-CO1	0.661317	0
MT-ND3	0.628916	0
MTATP6P1	0.580877	0
MT-ND5	0.558626	0
IGFBP2	0.409058	0
MTDH	0.393295	0
YWHAZ	0.379377	0
CENPF	0.367419	0
MSI2	0.312804	0
TTN	0.303904	0
GABPB1-AS1	0.297627	0
ACTL8	0.275962	0
AKAP9	0.265266	0
ZNF706	0.258145	0
GUK1	0.25172	0
DCT	0.322508	3.98e-303
GGCT	0.250277	3.33e-301
CDK6	0.260013	1.37e-292
MT-ND4L	0.290275	3.18e-292
CHD7	0.286523	6.19e-280
ANKRD11	0.264	1.29e-269
MT-ATP8	0.293857	1.68e-265
AC108925.1	0.410568	2.22e-247
PRKDC	0.271798	3.07e-245
NUCKS1	0.258736	5.43e-243
MT-ND1	0.493703	8.03e-241
HMGN1	0.264996	3.62e-239
PDC	0.304519	1.55e-207
LINC02154	0.283383	1.42e-199
PABPC1	0.355736	2.32e-195
MRPS21	0.25562	7.38e-191
MT-ND2	0.469904	1.99e-187
RPL30	0.291035	7.87e-174
TOMM20	0.271238	3.82e-141
PSMD8	-0.264845	1.08e-117
FTH1	-0.275119	1.8e-108
LAP3	-0.266773	3.71e-108
SNHG6	0.275589	2.07e-106
ACAT1	-0.270847	9.5e-104
MYL12B	-0.314615	2.68e-100
RPL7	0.269922	1.46e-96
UQCRFS1	-0.25946	6.06e-91
RPLP2	-0.313403	5.82e-89
MDH1	-0.255235	2.57e-88
AC015802.6	-0.257025	9.33e-86
KRT10	-0.366305	1.82e-84
NARS1	-0.272841	4.36e-84
MRPS36	-0.269241	1.58e-77
OCIAD2	-0.32431	3.96e-73
TFRC	-0.289499	4.06e-71
LRRC75A	-0.452204	3.93e-68
RPL23A	-0.406299	2.55e-66
RPL23	-0.270042	3.48e-64
TFPI2	-0.271189	5.72e-63
RPL38	-0.353498	2.79e-62
NDUFA3	-0.262013	3.07e-59
COX6B1	-0.299593	6.88e-51
TPT1	-0.297575	5e-46
RPS16	-0.296901	6.51e-45
GNGT1	-0.358523	3.37e-35
EEF1B2	-0.436905	2.67e-33
RPS29	-0.319494	2.9e-32
EIF3K	-0.254206	3.37e-22
RPL27A	-0.272024	4.58e-18
RPS25	-0.2703	4.03e-17
RPL26	-0.29074	1.03e-07

### Sheet: Cluster3
Supplementary Table 4: List of cluter biomarkers
Gene	avg_logFC	p_val_adj
MT-ND6	1.10089	0
MT-CO2	0.821308	0
MT-ND4	0.795805	0
MT-ATP6	0.772442	0
MT-CYB	0.734825	0
MT-CO3	0.69361	0
MT-CO1	0.676217	0
MT-ND3	0.63083	3.08e-299
MTATP6P1	0.586171	2.41e-245
MT-ND5	0.570711	4.11e-242
MT-ND1	0.476378	1.12e-174
AC108925.1	0.401754	6.35e-170
CENPF	0.347203	1.18e-153
IGFBP2	0.385492	1.41e-152
RPL30	0.290491	1.27e-147
MT-ND2	0.446912	1.46e-146
MTDH	0.375804	1.6e-140
PRKDC	0.301762	4.61e-134
PDC	0.321522	7.48e-134
HMGN1	0.290102	1.39e-130
YWHAZ	0.389698	3.29e-130
PABPC1	0.362663	1.48e-129
MSI2	0.333917	2.58e-126
NUCKS1	0.2578	2.1e-125
PDE6H	0.254224	6.6e-119
PRRC2C	0.262138	9.21e-119
GGCT	0.308231	9.58e-119
MT-ND4L	0.273626	1.33e-118
MRPS21	0.267002	2.55e-117
ATXN10	0.254402	4.34e-117
ACTL8	0.298943	4.16e-116
TOMM20	0.314972	1.67e-112
ZNF706	0.285512	6.48e-111
RPL7	0.300789	2.31e-93
GABPB1-AS1	0.262262	1.63e-80
SNHG6	0.267524	4.84e-78
TTN	0.273335	7.57e-77
UQCRB	0.265895	1.48e-76
CDK6	0.253432	2.19e-75
PCAT1	0.272068	4.92e-73
RPLP2	-0.303299	1.24e-72
COX6C	0.250001	1.06e-67
GAS5	0.267597	4.09e-64
ANKRD11	0.284964	7.7e-64
CHD7	0.275172	1.41e-60
DCT	0.258195	7.64e-58
RPS16	-0.31727	2.24e-56
RPL23	-0.255578	7.77e-54
CADPS	0.250176	6.96e-53
RPL38	-0.332608	1.34e-51
RPL23A	-0.381716	5.25e-50
MT-ATP8	0.265647	1.06e-48
EEF1B2	-0.461581	4.13e-37
TPT1	-0.286056	6.38e-37
GNGT1	-0.370946	1.24e-36
RPS29	-0.320908	6.65e-32
RPL27A	-0.253395	3.41e-17
RPS25	-0.267971	1.96e-16
MICOS13	-0.252956	4.49e-16
FTH1	-0.279278	1.07e-15
RFC1	-0.254211	5.02e-15
EIF3F	-0.271701	1.2e-14
FTL	-0.549742	5.53e-14
OCIAD1	-0.276567	3.77e-13
PSMD8	-0.278238	1.25e-10
MDH1	-0.28214	1.25e-10
TXNDC17	-0.275852	1.55e-10
ATP5F1C	-0.250732	3.22e-10
MYL12B	-0.311949	3.25e-10
RPL26	-0.30348	1.13e-09
SNRPD2	-0.251222	2.98e-09
TFPI2	-0.321616	2.43e-08
LAP3	-0.280881	6.88e-07
CAST	-0.277004	8.95e-07
COX6B1	-0.289749	1.4e-06
UBL5	-0.252561	2.95e-06
PSMG1	-0.250091	6.38e-06
EIF4A2	-0.296671	6.77e-06
OCIAD2	-0.356224	1.37e-05
UQCRFS1	-0.27142	0.000140077
KRT10	-0.424949	0.0310156

### Sheet: Cluster4
Supplementary Table 4: List of cluter biomarkers
Gene	avg_logFC	p_val_adj
RPL13	-0.387477	3.27e-66
RPL30	-0.400295	2.48e-59
RPS12	-0.290794	8.28e-53
MT-ND6	-1.2925	1.63e-52
MT-ATP6	-0.780316	5.5e-49
RPS8	-0.308291	1.15e-48
MT-CO2	-0.735718	7.73e-46
RPL10	-0.262299	5.9e-45
MT-CO3	-0.583286	7.26e-44
MT-CYB	-0.650307	8.25e-43
RPL12	-0.272258	9.42e-39
RPS2	-0.263076	7.47e-38
RPL3	-0.301382	4.6e-37
RPS27A	-0.2523	9.46e-37
MT-ND4	-0.663479	5.92e-35
MT-ND3	-0.563888	1e-34
RPL8	-0.264243	2e-34
RPL37A	-0.289602	1.48e-33
MT-CO1	-0.541386	2.64e-33
RPL7	-0.431806	3.35e-31
MALAT1	1.01017	4.68e-29
RPS20	-0.317372	4.57e-27
MTATP6P1	-0.598998	5.93e-26
RPL24	-0.273971	3.66e-23
RPS11	-0.252528	2.81e-14
MT-ND5	-0.442905	1.58e-13
COX4I1	-0.442775	2.15e-13
OTX2	0.509525	1.39e-11
GAS5	-0.273105	2.33e-11
UBA52	-0.263331	1.38e-10
MT-ND2	-0.322556	5.21e-10
TMSB4X	-0.261313	1.02e-09
VPS28	-0.313238	1.96e-09
COX6C	-0.350842	2.77e-09
GGCT	-0.296496	4.47e-09
ACTL8	-0.281747	1.31e-08
MT-ND1	-0.348244	2.17e-08
SNHG25	-0.2735	4.89e-08
APRT	-0.337574	1.05e-07
TMEM33	0.460322	5.88e-07
UQCRB	-0.308458	1.27e-06
PPIB	-0.318162	5.62e-06
SF3B6	-0.32964	5.93e-06
MRPS21	-0.285927	9.17e-06
NDUFB10	-0.343237	2.26e-05
AC108925.1	0.649224	3.31e-05
SNHG6	-0.283158	6.01e-05
RNMT	0.516608	8.65e-05
NENF	-0.295534	0.000407034
ILF3	0.379996	0.000559839
CHCHD2	-0.251476	0.00079963
COX7A2	-0.267281	0.00316512
ANKRD12	0.593861	0.00668546
GSTP1	-0.27688	0.00680296
USP14	0.350649	0.0071754
HLTF	0.335862	0.00866776
RPS10	-0.27661	0.0136885
ATP5MD	-0.25909	0.0159523

### Sheet: Cluster5
Supplementary Table 4: List of cluter biomarkers
Gene	avg_logFC	p_val_adj
FNDC5	1.01022	2.01e-164
SGCB	0.703056	1.73e-154
CXXC5	0.534618	2.12e-150
CHRNA1	1.56035	2.68e-112
EMP3	1.23834	7.75e-109
HOMER3	0.960669	1.6e-106
USP18	1.42909	4.11e-106
HPCA	0.621846	5.29e-90
DDAH2	0.977576	3.47e-89
TMEM38A	0.679103	1.23e-86
CHRNA3	0.879175	7.31e-85
RAB26	0.620989	4.99e-82
SPARC	0.947039	5.83e-82
SMIM14	0.823903	1.08e-71
RUNX1T1	0.549107	5.29e-71
EYA2	0.528651	2.69e-59
C11orf96	0.772564	6.46e-54
ATP1B1	0.862039	8.07e-53
PLD3	0.435275	1.41e-51
PBXIP1	0.530383	2.71e-48
CXCR4	0.622289	2.08e-46
PSEN2	0.442768	2.12e-46
EMP2	0.941503	2.73e-46
PSME1	0.96445	5.91e-42
APOBEC2	0.601309	1.88e-41
DNAJB2	0.704613	3.62e-41
CTSA	0.610992	1.37e-40
APMAP	0.831048	1e-39
RHOC	0.53747	1.12e-38
DLL3	1.18403	2.31e-38
CAP2	0.865238	6.09e-38
TMEM59	0.987067	8.4e-38
NRP2	0.586052	3.52e-36
TUBB2A	0.704616	1.64e-35
MXRA8	0.772196	1.96e-34
GPRIN3	0.720799	2.32e-34
SCG3	1.14149	2.23e-33
SHKBP1	0.39545	3.82e-33
GKAP1	1.21184	5.8e-33
BTG2	1.07425	9.87e-33
LMNA	1.02902	1.92e-32
TXNIP	0.591671	3.11e-32
MPC2	1.1119	3.48e-32
PDLIM3	0.985075	6.06e-32
DUSP1	0.618568	1.63e-31
UBALD2	0.423	2.73e-31
LINC01128	0.586147	4.66e-31
SPSB3	0.611362	5.27e-31
TUBA4A	0.985357	1.26e-30
NR3C1	0.51261	1.23e-29
ARPC5	1.02778	6.13e-29
ITM2C	0.898157	2.51e-28
CCNY	0.812271	3.89e-28
FAM210B	0.422905	4.66e-28
BAD	0.560885	9.09e-28
TNNC2	2.41313	2.2e-27
NEU1	0.464938	2.42e-27
SIX1	0.993203	4.49e-27
KLHL41	1.94376	1.01e-25
KDELR1	0.736126	2.24e-25
P4HA2	0.729973	1.2e-24
SH3BGRL3	0.984297	1.6e-24
JAK1	0.619375	1.73e-24
HSD17B11	0.381163	2.49e-24
MLLT11	0.717792	1.35e-23
ACYP2	0.339348	1.58e-23
STMN3	0.531611	4.31e-22
TPM1	0.978023	6.92e-22
SEZ6L2	0.479493	1.18e-21
CPE	0.80813	1.31e-21
SQSTM1	0.582253	1.39e-21
UPF2	0.613067	2.46e-21
MKRN1	0.433054	2.98e-21
DCAF6	0.458682	4.09e-21
NEB	1.43042	4.35e-21
MOSPD1	0.641535	5.05e-21
CRBN	0.654247	5.07e-21
MTERF2	0.30187	6.24e-21
MAGED2	0.842385	6.25e-21
RPRM	0.89304	8.29e-21
RTN4	1.05544	9.07e-21
LAPTM4A	0.627042	1.07e-20
RASD1	0.847612	1.71e-20
H2BC5	0.674687	2.36e-20
CCNG2	0.758307	5.18e-20
EPB41L3	0.490117	7.81e-20
MYO6	0.573084	1.27e-19
RNPC3	0.292323	1.6e-19
TSC22D1	0.640113	1.82e-19
MSRB2	0.797189	3.74e-19
DHRS7	0.730822	1.17e-18
TRIM8	0.563646	1.18e-18
SARAF	0.581936	1.92e-18
ZEB1	0.613578	2.54e-18
REEP5	0.58727	2.67e-18
TNNT1	1.49992	3.04e-18
LRRC42	0.356297	3.62e-18
PPP1R14A	0.61821	3.66e-18
TSPAN13	0.65575	5.57e-18
TMEM50A	0.516544	6.6e-18
MYOD1	0.687927	1.02e-17
TSEN15	0.294039	1.18e-17
HAGH	0.537546	1.19e-17
YIPF3	0.527172	1.39e-17
VAMP2	0.532092	1.54e-17
GNG5	0.414475	2.26e-17
BIN1	0.73334	2.7e-17
SKIL	0.497739	3.32e-17
STAM	0.416711	3.86e-17
ANKRD12	0.760976	3.88e-17
BLCAP	0.847234	4.15e-17
FARS2	0.608657	6.88e-17
NEUROD1	1.42694	7.5e-17
HES6	2.1181	7.8e-17
CD59	0.582228	8.86e-17
BNIP3L	0.697283	1.21e-16
SYS1	0.369804	1.31e-16
IRF2BP2	0.731092	1.34e-16
DCTN2	0.504807	1.35e-16
TAGLN2	0.721887	1.47e-16
SAR1B	0.294803	1.77e-16
AIP	0.328405	2.25e-16
JKAMP	0.369406	3.16e-16
FAM229B	0.503352	4.28e-16
PCMTD1	0.455287	5.86e-16
JUNB	0.437026	6.34e-16
CALM1	0.948411	6.92e-16
KLHL24	0.323952	8.73e-16
MIEN1	0.419268	9.92e-16
H2AC6	0.950533	1.14e-15
PHC2	0.535428	1.56e-15
SAT2	0.616457	1.7e-15
NUDT16L1	0.45836	1.83e-15
ARMCX1	0.499235	2.69e-15
DSCR8	0.370321	3.2e-15
S100A13	0.938343	3.36e-15
PJA2	0.363574	4.59e-15
KIFAP3	0.496216	4.9e-15
STX12	0.302611	4.97e-15
PNRC1	0.775668	6.25e-15
RCOR3	0.370043	9.63e-15
SDCBP	0.566173	1.03e-14
ADI1	0.475095	1.16e-14
CD63	0.834491	1.22e-14
SELENOT	0.41897	1.75e-14
SREK1IP1	0.3986	1.93e-14
UFSP2	0.336306	2.2e-14
ADIPOR1	0.423758	2.28e-14
MIDN	0.429503	2.49e-14
SLC39A7	0.307794	2.62e-14
GNAS	0.98896	2.85e-14
PNKD	0.328811	4.15e-14
MTIF3	0.597066	4.82e-14
ASAH1	0.29439	6.11e-14
RABAC1	0.409036	6.28e-14
C9orf16	0.460731	6.61e-14
NREP	0.52061	8e-14
SVBP	0.744578	8.04e-14
AC004540.1	0.301897	9.59e-14
TSPAN5	0.564367	1.04e-13
DNAJC1	0.380471	1.05e-13
PAIP2	0.416962	1.11e-13
SERINC3	0.450364	1.12e-13
FBXO11	0.267778	1.22e-13
BTG1	0.737775	1.43e-13
KDM5B	0.787225	1.7e-13
CYB5R1	0.774722	1.84e-13
RPS2	-0.641759	1.86e-13
TNNI1	2.20899	1.93e-13
TSEN34	0.353407	2.38e-13
ANXA11	0.320351	2.54e-13
IL6ST	0.372155	3.11e-13
SHOC2	0.318646	3.85e-13
EPC1	0.489094	4.06e-13
CELF2	0.586543	5.43e-13
DDIT3	0.625555	5.58e-13
ARID4B	0.601315	7.59e-13
COQ10B	0.355955	7.83e-13
MED21	0.459251	8.13e-13
RTL8C	0.38999	8.38e-13
SF3B4	0.275348	8.5e-13
CAMLG	0.532847	8.65e-13
SDF2	0.286071	9.4e-13
SNRNP27	0.464852	9.48e-13
GADD45G	0.762439	1e-12
YPEL5	0.367872	1.38e-12
TMEM242	0.294844	1.67e-12
NBDY	0.324174	1.72e-12
CIR1	0.474082	1.79e-12
UBE2B	0.495815	1.82e-12
PBRM1	0.404317	1.84e-12
CZIB	0.394971	1.85e-12
SLC25A24	0.412273	1.99e-12
ANXA5	0.565397	2.47e-12
AFF4	0.354651	2.57e-12
TMX4	0.419366	2.83e-12
CLCN3	0.268877	3.22e-12
ATP6V1F	0.550521	3.3e-12
LSM1	0.360624	3.4e-12
DDR2	0.34569	3.71e-12
RSBN1	0.284014	4.42e-12
LINC01578	0.517688	4.79e-12
DNAJB6	0.53901	4.88e-12
MEIS2	0.332803	5.44e-12
PSME2	0.372064	6.8e-12
PDXK	0.481931	7.3e-12
PKIG	0.361854	7.57e-12
C4orf3	0.693466	9.55e-12
SAT1	0.25928	1.02e-11
ZFAND2A	0.28171	1.09e-11
TUBA1A	1.32409	1.3e-11
CCNI	0.824329	1.39e-11
CCDC174	0.25648	1.45e-11
RAB18	0.48294	1.68e-11
TOX4	0.317422	1.73e-11
NPC2	0.368241	1.74e-11
NOSIP	0.278376	1.81e-11
WAC	0.525478	1.99e-11
PEF1	0.30095	2.05e-11
HDAC5	0.314023	2.2e-11
RNF181	0.365521	2.33e-11
RALGPS2	0.635039	2.39e-11
ATP6V0B	0.713968	2.52e-11
DDIT4	0.399362	2.86e-11
UFD1	0.342084	3.4e-11
SNRPN	0.461039	3.4e-11
RBFOX2	0.383426	3.67e-11
KRTCAP2	0.258169	3.7e-11
GNAI3	0.32868	4.15e-11
YPEL3	0.610196	4.29e-11
RGS16	1.1641	4.3e-11
UFC1	0.534283	4.62e-11
RPS18	-0.476076	4.67e-11
SH3GLB1	0.68628	5.18e-11
C1orf122	0.406501	5.46e-11
MAP3K20	0.30895	5.79e-11
DNAJB9	0.372601	6.06e-11
COPB1	0.361858	6.65e-11
MOCS2	0.258167	6.67e-11
COMMD3	0.50877	6.88e-11
MIR99AHG	0.419567	7.34e-11
RXRG	0.558157	8.7e-11
ADRM1	0.330843	8.77e-11
MYL12B	0.476904	9.45e-11
ARMCX3	0.761872	9.52e-11
UBC	0.760185	9.93e-11
ACADVL	0.377213	1.1e-10
MANBAL	0.31966	1.39e-10
SSBP3	0.419892	1.39e-10
UBE2D3	0.518631	1.47e-10
MYL6B	0.542081	1.54e-10
ATP6V1D	0.326507	1.54e-10
PBX1	0.50026	1.75e-10
TMCO1	0.739052	1.84e-10
ARL3	0.430484	2.12e-10
MGST3	0.579963	2.16e-10
MAP1LC3B	0.672719	2.37e-10
NPM1	-0.749933	2.38e-10
OSER1	0.325552	2.4e-10
PCMTD2	0.341774	2.41e-10
CHD4	0.441792	2.66e-10
ZNF428	0.346366	2.91e-10
CDC42SE1	0.370838	2.91e-10
CKB	1.1935	3.28e-10
RGS10	0.661619	3.37e-10
SBDS	0.323265	3.54e-10
PNPLA8	0.330285	3.69e-10
RAB1A	0.394272	4.01e-10
C12orf57	0.42564	4.11e-10
LAMP1	0.288264	4.25e-10
TAF11	0.397475	4.85e-10
PDCD10	0.352269	5.32e-10
SCAND1	0.691624	5.55e-10
ZNF24	0.427696	5.55e-10
NRIP1	0.421321	5.7e-10
CAPZB	0.417846	6.21e-10
ISCU	0.268392	6.98e-10
ALKBH7	0.371018	6.99e-10
ACADM	0.33334	7.36e-10
KIF22	0.254771	8.71e-10
MYL6	0.765887	8.89e-10
COMMD10	0.268958	9.17e-10
WASF2	0.46584	9.27e-10
SCNM1	0.395996	1.07e-09
ACBD3	0.473409	1.2e-09
GPATCH11	0.273701	1.21e-09
IDI1	0.544762	1.29e-09
TMEM9	0.44423	1.32e-09
HSPB11	0.468952	1.39e-09
PDRG1	0.367956	1.49e-09
WAC-AS1	0.393236	1.74e-09
ORMDL1	0.443353	1.86e-09
JARID2	0.286863	1.86e-09
SIKE1	0.404436	1.92e-09
RFXANK	0.306072	1.97e-09
GLT8D1	0.362392	2.15e-09
ARF1	0.387762	2.21e-09
PARD3	0.379276	2.32e-09
TTLL7	0.382498	2.43e-09
CHMP5	0.288204	2.44e-09
TLE5	0.522146	2.65e-09
RAB3GAP1	0.35641	2.72e-09
UFM1	0.406672	2.8e-09
C1D	0.266178	2.86e-09
GLUL	0.643339	2.89e-09
DESI2	0.546887	2.92e-09
LEPROTL1	0.277732	3.78e-09
RBM17	0.353737	4.68e-09
CNN3	0.544004	4.84e-09
NSL1	0.36288	4.86e-09
RPS12	-0.459467	5.14e-09
NDUFB5	0.289281	5.38e-09
RSU1	0.335062	5.42e-09
ARHGAP21	0.383524	6.04e-09
YWHAB	0.438354	6.54e-09
RALY	0.263986	6.89e-09
CNRIP1	0.323941	7.23e-09
RIOK3	0.336287	8.79e-09
NDUFS4	0.302481	9.42e-09
H3-3A	0.899013	1.01e-08
CHMP1B	0.277766	1.11e-08
BRD4	0.289703	1.26e-08
RHOQ	0.310308	1.32e-08
SEC22B	0.304702	1.37e-08
MORN2	0.325836	1.41e-08
UBL3	0.475205	1.45e-08
RTF2	0.278525	1.58e-08
MAP1B	0.619363	1.6e-08
COPB2	0.336308	1.6e-08
IL32	0.647408	1.66e-08
CLK1	0.332965	1.68e-08
MAP4K4	0.311854	1.7e-08
OS9	0.376945	1.74e-08
RBFA	0.546088	2.16e-08
TAF7	0.340936	2.42e-08
NDUFS2	0.368758	2.8e-08
COMMD8	0.325423	2.93e-08
CSAG1	0.265235	2.98e-08
BLOC1S2	0.267757	3.13e-08
NEDD4L	0.292296	3.18e-08
LRIF1	0.276923	3.27e-08
RPL12	-0.495834	3.35e-08
LIMCH1	0.393473	3.7e-08
AKR7A2	0.592811	3.95e-08
SMAD5	0.295809	4.11e-08
PSMC4	0.267554	4.15e-08
ZNHIT1	0.325294	4.45e-08
RPN2	0.393061	4.47e-08
WBP4	0.427033	4.55e-08
DYNLRB1	0.366228	4.75e-08
EIF4A2	0.422156	4.85e-08
KMT2E	0.358604	5.29e-08
RTN3	0.328145	5.36e-08
EIF1B	0.3997	5.54e-08
LINC00467	0.401814	5.68e-08
MEF2A	0.287682	5.89e-08
RBPJ	0.467351	6.17e-08
PIN1	0.272953	6.45e-08
P4HB	0.495638	6.73e-08
PLEKHO1	0.412072	6.8e-08
WLS	0.278382	7.17e-08
NFYC	0.313149	7.44e-08
FRG1HP	0.262307	8.2e-08
BDH2	0.276058	8.65e-08
BRD8	0.346964	9.05e-08
IP6K2	0.363986	1.14e-07
RAB4A	0.411161	1.17e-07
FAM200B	0.415622	1.18e-07
MED8	0.260839	1.3e-07
CSTB	0.606629	1.39e-07
SOX4	1.08481	1.68e-07
NCOA3	0.361766	1.84e-07
SCARB2	0.42188	1.86e-07
YAF2	0.344785	1.98e-07
PPP4R3B	0.371509	2e-07
LARP7	0.251433	2.08e-07
DYNLT3	0.410643	2.09e-07
DRAM2	0.255505	2.52e-07
STARD3NL	0.26929	2.71e-07
GNGT1	-0.685175	2.72e-07
RPL30	-0.553993	2.75e-07
YTHDF2	0.295644	2.9e-07
ATP6V1G1	0.569803	2.93e-07
ZMYND8	0.395712	2.99e-07
ARPC5L	0.32245	3.06e-07
RUFY3	0.283408	3.08e-07
LYRM2	0.302258	3.29e-07
UGP2	0.412816	3.53e-07
ITM2B	0.791988	4.27e-07
COMMD6	0.408434	4.36e-07
MYL12A	0.305466	4.49e-07
CISD2	0.256633	4.9e-07
SNX6	0.309096	5.17e-07
SYF2	0.365918	5.59e-07
SDF4	0.300735	5.85e-07
CHURC1	0.342104	6.56e-07
RSF1	0.260984	7.81e-07
CTSL	0.318327	7.91e-07
RHOBTB3	0.375817	8.34e-07
ZCCHC10	0.268678	8.46e-07
H2AZ2	0.314043	9.88e-07
KIAA0232	0.253182	1.01e-06
NUTM2A-AS1	0.27406	1.2e-06
ANAPC16	0.334809	1.35e-06
RPL8	-0.45152	1.45e-06
GPX4	0.421758	1.46e-06
EPB41	0.253981	1.49e-06
PANK3	0.442623	1.51e-06
PSAP	0.455029	1.55e-06
SKP1	0.494162	1.9e-06
CAP1	0.45218	2.03e-06
MARCKSL1	0.648174	2.2e-06
NUCB2	0.556035	2.26e-06
RPA2	0.26837	2.29e-06
CDK2AP1	0.271832	2.29e-06
UBE2J2	0.288336	2.32e-06
THUMPD3-AS1	0.423581	2.36e-06
PPP2CB	0.274378	2.4e-06
GGNBP2	0.281418	2.49e-06
RPL23	-0.529752	2.59e-06
FSD1L	0.551923	2.59e-06
RPS28	-0.416898	2.66e-06
UBXN1	0.250869	2.71e-06
SNX3	0.349096	3.12e-06
PHF3	0.384053	3.21e-06
MTA3	0.267301	3.26e-06
RPL35A	-0.431925	3.43e-06
SLU7	0.308006	3.44e-06
ALDH9A1	0.34695	3.75e-06
DYNC1I2	0.327274	3.88e-06
ZBTB18	0.330022	4.13e-06
GABARAPL1	0.36202	4.14e-06
ASH1L	0.404887	4.55e-06
RPL27	-0.544669	5.09e-06
BOD1L1	0.319897	5.54e-06
PRXL2A	0.770021	5.7e-06
COMMD1	0.262674	6.6e-06
PAPSS1	0.285097	6.84e-06
ACBD5	0.338279	7.12e-06
LAMP2	0.307531	7.64e-06
JUN	0.513231	7.74e-06
KIN	0.251138	8.06e-06
TCEAL9	0.531487	8.48e-06
EZR	0.27567	9.14e-06
SEC61B	0.546424	9.15e-06
MACO1	0.343971	9.49e-06
KIF3A	0.269224	9.66e-06
COBL	0.339322	9.74e-06
UBE2K	0.257757	1.12e-05
MACF1	0.375598	1.31e-05
CSNK1G3	0.313052	1.35e-05
WASHC3	0.332754	1.38e-05
CCDC167	0.32043	1.38e-05
UBE2Q1	0.421278	1.41e-05
RPS27A	-0.358037	1.53e-05
UBXN4	0.429593	1.66e-05
LINC00667	0.268379	1.67e-05
KDM5A	0.274701	1.75e-05
JUND	0.437565	1.95e-05
RPL3	-0.468891	1.96e-05
NFE2L2	0.343652	2.09e-05
PRDX5	0.270803	2.1e-05
RPL41	-0.410584	2.14e-05
CMPK1	0.267088	2.25e-05
WDR13	0.273099	2.46e-05
SEPHS1	0.266401	2.64e-05
CNOT2	0.300913	2.71e-05
LMO2	0.378303	2.74e-05
RPL23A	-0.657252	2.82e-05
FOXO3	0.286904	2.91e-05
RPL13	-0.435869	3.02e-05
ILK	0.275653	3.05e-05
KHDRBS3	0.432952	3.09e-05
CAMTA1	0.367081	3.17e-05
AKIRIN2	0.345271	3.19e-05
TSPAN3	0.485286	3.36e-05
WASL	0.370451	3.38e-05
PRMT2	0.290598	3.62e-05
PLS3	0.297587	3.62e-05
ELOVL4	0.250696	3.91e-05
YTHDC1	0.359361	4.01e-05
VPS4B	0.251479	4.05e-05
PRPF38A	0.346519	4.05e-05
SLC39A6	0.279489	4.65e-05
RPL35	-0.515446	4.95e-05
CUEDC2	0.358931	5.11e-05
FMC1	0.348919	5.39e-05
RAB2A	0.29416	5.41e-05
RCN1	0.555103	5.5e-05
STMN1	0.658396	5.61e-05
COMT	0.390403	5.66e-05
CD151	0.292269	8e-05
RHOA	0.29053	8.26e-05
ENSA	0.301733	8.47e-05
RPL27A	-0.620387	8.61e-05
MIB1	0.324272	9.17e-05
PCM1	0.300827	9.75e-05
RPL6	-0.408807	9.77e-05
RPL19	-0.360183	0.000109386
OCIAD1	0.430663	0.000111206
VPS72	0.360937	0.000133745
RPS4X	-0.33113	0.000137136
SSR2	0.297527	0.0001402
NR2F6	0.464799	0.000141767
MEA1	0.328376	0.000141933
CPNE1	0.269263	0.000148348
GADD45A	0.842731	0.000151652
RPS29	-0.562048	0.000155343
PCBP1	0.302244	0.000159566
RAE1	0.329743	0.000162346
RAC1	0.435353	0.000164776
GTF2B	0.298	0.000167787
TMED9	0.358836	0.000181772
ATP6V0E1	0.315659	0.000187314
TPP2	0.262793	0.000212377
CALM2	0.651821	0.000217786
UBE2A	0.415327	0.000223998
MYL4	0.599597	0.000244868
SEPTIN7	0.269357	0.000247041
OFD1	0.334142	0.000253598
RPL18A	-0.410392	0.000259035
YIPF6	0.348704	0.000259459
TSNAX	0.306792	0.000261488
HSP90AB1	-0.437137	0.000265313
RPL13A	-0.518051	0.000277644
HP1BP3	0.425837	0.000278025
CLPTM1L	0.263647	0.000290756
NENF	0.399393	0.000312365
RALBP1	0.262313	0.000324388
MIER1	0.365642	0.000348586
GPBP1	0.283616	0.000349556
PRAME	0.52569	0.000382781
AC108925.1	-1.62773	0.000387066
SELENOW	1.20711	0.000430917
GABARAPL2	0.306993	0.000434288
VAPA	0.321302	0.000435776
RB1CC1	0.328006	0.000451105
MRLN	0.592958	0.000455247
FAM204A	0.257444	0.000483447
LBH	0.476135	0.000501976
VPS29	0.28266	0.000543491
RNF187	0.254587	0.000545308
GNG11	0.439536	0.000547812
RPL39	-0.341814	0.000552286
FIP1L1	0.365317	0.000675896
SYT1	0.832834	0.000707962
BRI3	0.43348	0.000714686
RPL21	-0.375171	0.000756027
LSM14A	0.251049	0.0007724
RPS20	-0.499575	0.000804939
TPM3	0.601998	0.000841895
RPS27L	0.495311	0.00085148
MTHFD2L	0.278754	0.000940538
FGFR1OP2	0.279359	0.000950025
TPGS1	0.297419	0.000967134
RNF5	0.284815	0.00107241
RSRP1	0.29646	0.00108459
TCEAL4	0.344218	0.00119858
TMEM205	0.291255	0.00122139
NDUFB10	0.381087	0.00125258
EID1	0.41084	0.00125296
PNRC2	0.587712	0.00126122
CFL1	0.317256	0.00126886
LDHA	-0.804688	0.00128175
N4BP2L2	0.294915	0.00133252
CRIPT	0.256172	0.00139735
MARCKS	0.500323	0.00142568
SYP	0.3633	0.00148455
RPL36	-0.383267	0.00149254
DBN1	0.284663	0.00162758
CNOT7	0.301585	0.00163416
INTS11	0.269514	0.00172261
AIPL1	0.510938	0.00178418
SNHG17	0.333483	0.0018167
TCF12	0.33315	0.00181776
LCORL	0.3636	0.00183167
OTX2	-1.41625	0.00189189
QPRT	0.277394	0.00190788
HMGA2	0.39366	0.00194872
ARHGAP5	0.250743	0.00201741
CADM1	0.291389	0.00203455
AGL	0.441394	0.0020527
TCEAL8	0.271732	0.00231477
RBM39	0.279914	0.00263792
FGD4	0.281652	0.00296509
PNISR	0.440193	0.00307335
ZNF22	0.29414	0.00310049
PPP1R15B	0.276127	0.00343984
PEX2	0.25255	0.0035656
RPSA	-0.524734	0.00360891
GUK1	0.497026	0.00369977
NFU1	0.321862	0.00436883
PPP1R2	0.306603	0.00452951
PRDX6	0.529154	0.00456119
SRSF4	0.33905	0.00457422
MALAT1	1.49814	0.00466066
H3-3B	0.814907	0.00509016
HSPD1	-0.547728	0.00509922
USP1	0.305592	0.00509958
ENAH	0.441202	0.00515171
ZFYVE16	0.328045	0.00519004
SLC12A2	0.350949	0.00537387
TCF4	0.382413	0.0056456
SPATS2L	0.348736	0.00587312
TUBB	0.524685	0.0059799
RPL10	-0.251876	0.00632474
RPS15	-0.372612	0.00654167
GDI2	0.258387	0.00663949
B2M	0.574501	0.0069811
MORF4L1	0.31856	0.0074289
HILPDA	0.419716	0.00782135
TUBB2B	0.526071	0.00825822
RNF115	0.256811	0.0082995
TMEM14C	0.347183	0.00842184
RPS19	-0.360916	0.00920795
KIF5B	0.32181	0.0092918
RO60	0.324422	0.00974295
RHEB	0.302437	0.0101156
ATP2B1	0.34424	0.0110184
CRCP	0.275371	0.011115
CASC11	-1.3163	0.0111451
YWHAQ	0.259365	0.0130515
RPL14	-0.459848	0.0149154
MT-ND2	0.466252	0.0160372
KLF6	0.350276	0.0162373
RPL10A	-0.396588	0.0178288
ARL1	0.269558	0.0184879
RPLP1	-0.268059	0.0196236
TMED2	0.409815	0.0197817
YWHAZ	0.373369	0.0202745
IGF2BP2	0.292236	0.0231616
MAN1A2	0.324499	0.0236749
RPL38	-0.458131	0.0245253
MRPS30-DT	0.289311	0.0285609
CLIC1	0.31285	0.0295255
S100A16	0.43526	0.0299723
IK	0.253162	0.0313795
CDC42	0.272017	0.0349789
RPS14	-0.294219	0.0356499
DBI	-0.781249	0.0367177
NR2F2	0.311118	0.0380042
KIF1B	0.254521	0.0381716
RPS16	-0.430775	0.0426617
OCIAD2	0.53113	0.0431993
STMN2	0.989972	0.0459875
MT-ND6	-1.56505	0.0469084
